# COVID-*e*Vax, an electroporated plasmid DNA vaccine candidate encoding the SARS-CoV-2 Receptor Binding Domain, elicits protective immune responses in animal models of COVID-19

**DOI:** 10.1101/2021.06.14.448343

**Authors:** Antonella Conforti, Emanuele Marra, Fabio Palombo, Giuseppe Roscilli, Micol Ravà, Valeria Fumagalli, Alessia Muzi, Mariano Maffei, Laura Luberto, Lucia Lione, Erika Salvatori, Mirco Compagnone, Eleonora Pinto, Emiliano Pavoni, Federica Bucci, Grazia Vitagliano, Daniela Stoppoloni, Maria Lucrezia Pacello, Manuela Cappelletti, Fabiana Fosca Ferrara, Emanuela D’Acunto, Valerio Chiarini, Roberto Arriga, Abraham Nyska, Pietro Di Lucia, Davide Marotta, Elisa Bono, Leonardo Giustini, Eleonora Sala, Chiara Perucchini, Jemma Paterson, Kathryn Ann Ryan, Amy-Rose Challis, Giulia Matusali, Francesca Colavita, Gianfranco Caselli, Elena Criscuolo, Nicola Clementi, Nicasio Mancini, Rüdiger Groß, Alina Seidel, Lukas Wettstein, Jan Münch, Lorena Donnici, Matteo Conti, Raffaele De Francesco, Mirela Kuka, Gennaro Ciliberto, Concetta Castilletti, Maria Rosaria Capobianchi, Giuseppe Ippolito, Luca G. Guidotti, Lucio Rovati, Matteo Iannacone, Luigi Aurisicchio

**Affiliations:** Takis Biotech, Via Castel Romano 100, 00128 Rome, Italy; Evvivax Biotech, Via Castel Romano 100, 00128 Rome, Italy; Neomatrix Biotech, Via Castel Romano 100, 00128 Rome, Italy; Division of Immunology, Transplantation and Infectious Diseases, IRCCS San Raffaele Scientific Institute, 20132 Milan, Italy; Sackler School of Medicine, Tel Aviv University, Haharuv 18, P.O. Box 184, Timrat, 36576, Israel; Vita-Salute San Raffaele University, 20132 Milan, Italy; National Infection Service, Public Health England (PHE), Porton Down, Salisbury, Wiltshire, United Kingdom, SP4 0JG; National Institute for Infectious Diseases Lazzaro Spallanzani, Via Portuense 292, 00149 Rome, Italy; Rottapharm Biotech s.r.l., Via Valosa di Sopra 9, 20900 Monza, Italy; Laboratory of Microbiology and Virology, IRCCS San Raffaele Scientific Institute, 20132 Milan, Italy; Institute of Molecular Virology, Ulm University Medical Center, Meyerhofstr. 1, 89081 Ulm, Germany; INGM - Istituto Nazionale di Genetica Molecolare “Romeo ed Erica Invernizzi”, Milan, Italy; National Cancer Institute Regina Elena, Via Elio Chianesi 53, 00144 Rome, Italy; Department of Pharmacological and Biomolecular Sciences, University of Milan, Italy; Experimental Imaging Centre, IRCCS San Raffaele Scientific Institute, 20132 Milan, Italy

**Keywords:** SARS-CoV-2, DNA vaccine, Antiviral Immunity, Animal models, Protection.

## Abstract

The COVID-19 pandemic caused by the β-coronavirus SARS-CoV-2 has made the development of safe and effective vaccines a critical global priority. To date, four vaccines have already been approved by European and American authorities for preventing COVID-19 but the development of additional vaccine platforms with improved supply and logistics profiles remains a pressing need. Here we report the preclinical evaluation of a novel COVID-19 vaccine candidate based on the electroporation of engineered, synthetic cDNA encoding a viral antigen in the skeletal muscle, a technology previously utilized for cancer vaccines. We constructed a set of prototype DNA vaccines expressing various forms of the SARS-CoV-2 Spike (S) protein and assessed their immunogenicity in animal models. Among them, COVID-*e*Vax – a DNA plasmid encoding a secreted monomeric form of SARS-CoV-2 S protein RBD – induced the most potent anti-SARS-CoV-2 neutralizing antibody responses (including against the current most common variants of concern) and a robust T cell response. Upon challenge with SARS-CoV-2, immunized K18-hACE2 transgenic mice showed reduced weight loss, improved pulmonary function and significantly lower viral replication in the lungs and brain. COVID-*e*Vax conferred significant protection to ferrets upon SARS-CoV-2 challenge. In summary, this study identifies COVID-*e*Vax as an ideal COVID-19 vaccine candidate suitable for clinical development. Accordingly, a combined phase I-II trial has recently started in Italy.
