## Supplementary Table 1 for "COVID-*e*Vax, an electroporated plasmid DNA vaccine candidate encoding the SARS-CoV-2 Receptor Binding Domain, elicits protective immune responses in animal models of COVID-19"

### Sheet: Suppl. Table 2
Immunodominant B epitope list
Peptide	Sequence	Amino Acid
5	NLTTRTQLPPAYTNS	17-31
6	RTQLPPAYTNSFTRG	21-35
22	RFDNPVLPFNDGVYF	85-99
36	CEFQFCNDPFLGVYY	141-155
37	FCNDPFLGVYYHKNN	145-159
56	INLVRDLPQGFSALE	221-235
57	RDLPQGFSALEPLVD	225-239
76	AVDCALDPLSETKCT	301-315
77	ALDPLSETKCTLKSF	305-319
90	VFNATRFASVYAWNR	357-371
92	SVYAWNRKRISNCVA	365-379
120	FRKSNLKPFERDIST	477-491
121	NLKPFERDISTEIYQ	481-495
