## Supplementary Table 2 for "COVID-*e*Vax, an electroporated plasmid DNA vaccine candidate encoding the SARS-CoV-2 Receptor Binding Domain, elicits protective immune responses in animal models of COVID-19"

### Sheet: Sheet1
	Epitope T mapping description. RBD peptides are 132 out of the 338 peptides covering the whole Spike protein (from peptide nr.4 to peptide nr.136). In order to identify immunodominant RBD epitopes, Elispot assay was performed by stimulating splenocytes from RBD vaccinated Balb/c mice for 20h with RBD peptide pools. Pools (from 1 to 24) were distributed as a matrix (the intersection of two pools i…
	1	2	3	4	5	6	7	8	9	10	11	12
	4	5	6	7	8	9	10	11	12	13	14	15	13
	16	17	18	19	20	21	22	23	24	25	26	27	14
	28	29	30	31	32	33	34	35	36	37	38	39	15
	40	41	42	43	44	45	46	47	48	49	50	51	16
	52	53	54	55	56	57	58	59	60	61	62	63	17
	64	65	66	67	68	69	70	71	72	73	74	75	18
	76	77	78	79	80	81	82	83	84	85	86	87	19
	88	89	90	91	92	93	94	95	96	97	98	99	20
	100	101	102	103	104	105	106	107	108	109	110	111	21
	112	113	114	115	116	117	118	119	120	121	122	123	22
	124	125	126	127	128	129	130	131	132	133	134	135	23
	136												24
